# Gene expression in African Americans and Latinos reveals ancestry-specific patterns of genetic architecture

**DOI:** 10.1101/2021.08.19.456901

**Authors:** Linda Kachuri, Angel C.Y. Mak, Donglei Hu, Celeste Eng, Scott Huntsman, Jennifer R. Elhawary, Namrata Gupta, Stacey Gabriel, Shujie Xiao, Kevin L. Keys, Akinyemi Oni-Orisan, José R. Rodríguez-Santana, Michael LeNoir, Luisa N. Borrell, Noah A. Zaitlen, L. Keoki Williams, Christopher R. Gignoux, Esteban González Burchard, Elad Ziv

**Affiliations:** Department of Epidemiology & Biostatistics, University of California San Francisco, San Francisco, CA, USA; Department of Medicine, University of California San Francisco, San Francisco, CA, USA; Broad Institute of MIT and Harvard, Cambridge, MA, USA; Center for Individualized and Genomic Medicine Research, Henry Ford Health System, Detroit, MI, USA; Berkeley Institute for Data Science, University of California, Berkeley, CA, USA; Department of Clinical Pharmacy, University of California, San Francisco, San Francisco, CA, USA; Department of Bioengineering and Therapeutic Sciences, University of California San Francisco, San Francisco, CA, USA; Institute for Human Genetics, University of California San Francisco, San Francisco, CA, USA; Centro de Neumología Pediátrica, San Juan, Puerto Rico; Bay Area Pediatrics, Oakland, CA, USA; Department of Epidemiology and Biostatistics, Graduate School of Public Health and Health Policy, City University of New York, New York, NY, USA; Department of Neurology, University of California, Los Angeles, Los Angeles, CA, USA; Department of Computational Medicine, University of California, Los Angeles, Los Angeles, CA, USA; Department of Internal Medicine, Henry Ford Health System, Detroit, MI, USA; Colorado Center for Personalized Medicine, University of Colorado Anschutz Medical Campus, Aurora, CO, USA; Department of Biostatistics and Informatics, School of Public Health, University of Colorado Anschutz Medical Campus, Aurora, CO, USA; Helen Diller Family Comprehensive Cancer Center, University of California San Francisco, San Francisco, CA, USA

## Abstract

We analyzed whole genome and RNA sequencing data from 2,733 African American and Hispanic/Latino children to explore ancestry- and heterozygosity-related differences in the genetic architecture of whole blood gene expression. We found that heritability of gene expression significantly increases with greater proportion of African genetic ancestry and decreases with higher levels of Indigenous American ancestry, consistent with a relationship between heterozygosity and genetic variance. Among heritable protein-coding genes, the prevalence of statistically significant ancestry-specific expression quantitative trait loci (anc-eQTLs) was 30% in African ancestry and 8% for Indigenous American ancestry segments. Most of the anc-eQTLs (89%) were driven by population differences in allele frequency, demonstrating the importance of measuring gene expression across multiple populations. Transcriptome-wide association analyses of multi-ancestry summary statistics for 28 traits identified 79% more gene-trait pairs using models trained in our admixed population than models trained in GTEx. Our study highlights the importance of large and ancestrally diverse genomic studies for enabling new discoveries of complex trait architecture and reducing disparities.
