## Supplementary material for "Gene expression in African Americans and Latinos reveals ancestry-specific patterns of genetic architecture": Table S12

### Sheet: TableS12
Table S12: Colocalization results for ancestry-specific eQTLs identified and 28 traits in PAGE. Trait-eQTL pairs with posterior probability of colocalization (PP.H4.abf) >0.50 are reported
SNP	CHR	POS_38	Ancestry	Study_ID	Trait	Ensembl	Gene	PP.H0.abf	PP.H1.abf	PP.H2.abf	PP.H3.abf	PP.H4.abf
rs11257655	10	12265895	IAM_high	GCST008048	Type 2 diabetes	ENSG00000183049.12	CAMK1D	3.27477e-117	4.77037e-113	7.50204e-08	9.29212e-05	0.999907
rs11257655	10	12265895	IAM_high	GCST008048	Type 2 diabetes	ENSG00000165609.13	NUDT5	1.44621e-66	2.10671e-62	7.50205e-08	9.29219e-05	0.999907
rs11257655	10	12265895	AFR_high	GCST008048	Type 2 diabetes	ENSG00000183049.12	CAMK1D	1.12663e-87	1.64121e-83	7.50204e-08	9.29418e-05	0.999907
rs11257655	10	12265895	AFR_high	GCST008048	Type 2 diabetes	ENSG00000165609.13	NUDT5	3.98045e-40	5.79846e-36	7.50204e-08	9.29418e-05	0.999907
rs12097169	1	151163379	AFR_high	GCST008049	White blood cell count	ENSG00000163154.6	TNFAIP8L2	5.1881e-35	9.16682e-10	6.32722e-29	0.000118071	0.999882
rs56388170	7	28684757	IAM_high	GCST008049	White blood cell count	ENSG00000146592.17	CREB5	1.07939e-68	1.52234e-66	8.93718e-06	0.00026074	0.99973
rs56388170	7	28684757	AFR_high	GCST008049	White blood cell count	ENSG00000146592.17	CREB5	1.13453e-70	1.60214e-68	8.93717e-06	0.000262344	0.999729
rs3211938	7	80671133	AFR_high	GCST008035	High density lipoprotein cholesterol levels	ENSG00000135218.19	CD36	2.20216e-149	2.36987e-137	1.19656e-15	0.000287971	0.999712
rs4950159	1	144498906	AFR_high	GCST008049	White blood cell count	ENSG00000233586.1	AC246785.2	9.59363e-15	4.08813e-07	3.93889e-11	0.000679156	0.99932
rs73517714	19	16092494	AFR_high	GCST008039	platelet count	ENSG00000167460.16	TPM4	4.98619e-178	3.2443e-158	3.32225e-23	0.00116281	0.998837
rs12881545	14	100709875	AFR_high	GCST008039	platelet count	ENSG00000214548.17	MEG3	6.00448e-20	9.05516e-13	1.55265e-10	0.00134285	0.998657
rs2237897	11	2837316	IAM_high	GCST008048	Type 2 diabetes	ENSG00000129757.13	CDKN1C	1.58297e-39	5.99702e-19	6.48109e-24	0.00145679	0.998543
rs11579366	1	145872788	IAM_high	GCST008049	White blood cell count	ENSG00000198483.13	ANKRD35	5.87682e-83	2.60733e-77	5.92718e-09	0.0016313	0.998369
rs79748332	1	107754654	AFR_high	GCST008048	Type 2 diabetes	ENSG00000134215.16	VAV3	2.59572e-35	2.87492e-33	2.38348e-05	0.00164152	0.998335
rs79748332	1	107754654	IAM_high	GCST008048	Type 2 diabetes	ENSG00000134215.16	VAV3	5.7204e-53	6.32786e-51	2.39298e-05	0.00164877	0.998327
rs145546625	16	170584	IAM_high	GCST008034	Hemoglobin A1c levels	ENSG00000206177.7	HBM	7.98105e-43	2.88393e-41	7.6001e-05	0.00174809	0.998176
rs383603	17	78131350	IAM_high	GCST008034	Hemoglobin A1c levels	ENSG00000141524.15	TMC6	7.57603e-31	1.26776e-25	2.09049e-08	0.0025007	0.997499
rs11579366	1	145872788	AFR_high	GCST008049	White blood cell count	ENSG00000198483.13	ANKRD35	8.5415e-49	5.28932e-43	5.92109e-09	0.0026693	0.997331
rs210142	6	33579060	IAM_high	GCST008039	platelet count	ENSG00000030110.13	BAK1	7.71706e-256	2.05853e-236	1.42475e-22	0.00280334	0.997197
rs12881545	14	100709875	IAM_high	GCST008039	platelet count	ENSG00000214548.17	MEG3	1.6534e-32	2.49344e-25	2.54416e-10	0.00283961	0.99716
rs7200153	16	72182890	AFR_high	GCST008045	total cholesterol measurement	ENSG00000257017.8	HP	9.05944e-35	1.89337e-31	1.92908e-06	0.00303469	0.996963
rs7200153	16	72182890	AFR_high	GCST008037	low density lipoprotein cholesterol measurement	ENSG00000257017.8	HP	1.07546e-34	2.25316e-31	2.29005e-06	0.00380159	0.996196
rs73006812	1	145944688	AFR_high	GCST008049	White blood cell count	ENSG00000265972.5	TXNIP	3.43083e-15	2.12365e-09	8.21769e-09	0.00409076	0.995909
rs835574	1	119920607	AFR_high	GCST008049	White blood cell count	ENSG00000134250.20	NOTCH2	1.03289e-36	3.47101e-08	1.56891e-31	0.00427659	0.995723
rs3176326	6	36679512	AFR_high	GCST008054	QRS duration	ENSG00000124762.13	CDKN1A	5.70615e-16	0.00307945	6.7285e-16	0.0026369	0.994284
rs7825337	8	41649718	AFR_high	GCST008048	Type 2 diabetes	ENSG00000029534.20	ANK1	2.62135e-06	0.00199698	7.13617e-06	0.00444288	0.99355
rs9379833	6	26206947	IAM_high	GCST008053	body height	ENSG00000277224.2	HIST1H2BF	3.87516e-07	0.000336879	8.27514e-06	0.00620036	0.993454
rs210142	6	33579060	AFR_high	GCST008039	platelet count	ENSG00000030110.13	BAK1	6.78059e-235	1.80872e-215	2.83446e-22	0.0065675	0.993432
rs2540034	16	3972693	IAM_high	GCST008025	body mass index	ENSG00000262185.2	AC005736.1	6.87685e-07	0.000336441	2.40896e-05	0.0107967	0.988842
rs750474	3	53051264	IAM_high	GCST008053	body height	ENSG00000163935.14	SFMBT1	2.93115e-08	9.41069e-07	0.00042601	0.0126905	0.986882
rs174564	11	61820833	IAM_high	GCST008046	triglyceride measurement	ENSG00000149485.18	FADS1	2.96782e-24	1.16309e-16	3.61973e-10	0.0131989	0.986801
rs13331259	16	249924	AFR_high	GCST008038	Mean corpuscular hemoglobin concentration	ENSG00000206172.8	HBA1	7.09626e-37	0.00137455	7.11388e-36	0.0127938	0.985832
rs11607019	11	234349	IAM_high	GCST008039	platelet count	ENSG00000188076.2	SCGB1C1	8.04357e-40	8.17363e-37	1.86581e-05	0.0179778	0.982004
rs879620	16	3965728	AFR_high	GCST008025	body mass index	ENSG00000262185.2	AC005736.1	4.47563e-06	0.00218975	4.01224e-05	0.0186512	0.979115
rs2000321	1	169128225	IAM_high	GCST008043	QT interval	ENSG00000143153.12	ATP1B1	7.03327e-66	2.02539e-54	7.91559e-14	0.0218166	0.978183
rs174564	11	61820833	IAM_high	GCST008035	High density lipoprotein cholesterol levels	ENSG00000149485.18	FADS1	2.8587e-18	2.0234e-16	0.000348663	0.0237026	0.975949
rs12082225	1	145908300	AFR_high	GCST008049	White blood cell count	ENSG00000143127.13	ITGA10	2.24049e-34	1.38728e-28	4.37574e-08	0.0261201	0.97388
rs12786104	11	119226075	AFR_high	GCST008039	platelet count	ENSG00000110395.6	CBL	5.43663e-19	3.37011e-16	4.57478e-05	0.027386	0.972568
rs174564	11	61820833	IAM_high	GCST008035	High density lipoprotein cholesterol levels	ENSG00000134825.15	TMEM258	3.18635e-17	2.25531e-15	0.000404596	0.0276655	0.97193
rs1217382	1	113881031	AFR_high	GCST008049	White blood cell count	ENSG00000188761.13	BCL2L15	1.27979e-07	0.000689467	6.02791e-06	0.0315067	0.967798
rs174564	11	61820833	IAM_high	GCST008046	triglyceride measurement	ENSG00000134825.15	TMEM258	6.8278e-23	2.67582e-15	8.6698e-10	0.03301	0.96699
rs174536	11	61784455	IAM_high	GCST008037	low density lipoprotein cholesterol measurement	ENSG00000134825.15	TMEM258	7.40755e-23	2.88971e-15	9.40595e-10	0.0357287	0.964271
rs9295933	6	30904093	IAM_high	GCST008054	QRS duration	ENSG00000204580.13	DDR1	2.3395e-49	2.44823e-44	3.64671e-07	0.0371992	0.9628
rs174536	11	61784455	IAM_high	GCST008037	low density lipoprotein cholesterol measurement	ENSG00000149485.18	FADS1	8.20589e-24	3.20114e-16	1.00084e-09	0.038081	0.961919
rs3803170	12	111409936	IAM_high	GCST008039	platelet count	ENSG00000198324.13	PHETA1	4.62079e-17	6.01279e-11	3.00109e-08	0.0380898	0.96191
rs150199985	1	145281319	AFR_high	GCST008049	White blood cell count	ENSG00000276216.1	AC245014.3	2.67924e-23	7.04698e-19	1.63376e-06	0.0420135	0.957985
rs12047226	1	62639867	IAM_high	GCST008046	triglyceride measurement	ENSG00000116641.17	DOCK7	4.31184e-35	5.49665e-19	3.66301e-18	0.0457411	0.954259
rs3850634	1	62584927	IAM_high	GCST008045	total cholesterol measurement	ENSG00000116641.17	DOCK7	9.21239e-34	5.54908e-19	7.82615e-17	0.046187	0.953813
rs58650325	1	159351799	IAM_high	GCST008049	White blood cell count	ENSG00000213088.11	ACKR1	1.94277e-159	4.39018e-10	2.12424e-151	0.0470495	0.95295
rs6535849	4	152378963	AFR_high	GCST008048	Type 2 diabetes	ENSG00000268471.6	MIR4453HG	2.32758e-05	0.0228224	2.70078e-05	0.0255301	0.951597
rs174549	11	61803910	AFR_high	GCST008037	low density lipoprotein cholesterol measurement	ENSG00000149485.18	FADS1	4.81157e-17	1.87701e-09	1.27017e-09	0.0485982	0.951402
rs10889335	1	62494430	IAM_high	GCST008037	low density lipoprotein cholesterol measurement	ENSG00000116641.17	DOCK7	2.45639e-23	6.45291e-19	2.08677e-06	0.0538729	0.946125
rs150199985	1	145281319	AFR_high	GCST008049	White blood cell count	ENSG00000207501.1	RNVU1-14	7.45641e-17	1.96119e-12	2.0981e-06	0.0542387	0.945759
rs11602248	11	231305	IAM_high	GCST008039	platelet count	ENSG00000142082.15	SIRT3	1.01203e-14	1.02839e-11	5.6458e-05	0.0564273	0.943516
rs12786104	11	119226075	IAM_high	GCST008039	platelet count	ENSG00000110395.6	CBL	3.75328e-12	2.32598e-09	9.58114e-05	0.0584349	0.941469
rs4950159	1	144498906	IAM_high	GCST008049	White blood cell count	ENSG00000281571.2	AC241585.2	1.46514e-09	0.0624339	3.62319e-11	0.000606986	0.936959
rs655029	2	31254972	AFR_high	GCST008039	platelet count	ENSG00000013016.16	EHD3	2.03613e-07	0.00388988	3.19007e-06	0.0600079	0.936099
rs2923403	8	42592605	IAM_high	GCST008038	Mean corpuscular hemoglobin concentration	ENSG00000176209.11	SMIM19	1.67348e-22	1.44709e-17	7.76654e-07	0.066225	0.933774
rs3803170	12	111409936	IAM_high	GCST008039	platelet count	ENSG00000234608.7	MAPKAPK5-AS1	1.79161e-10	0.000233132	5.20661e-08	0.066818	0.932949
rs12786104	11	119226075	IAM_high	GCST008039	platelet count	ENSG00000137700.18	SLC37A4	3.73768e-05	0.0231632	7.25684e-05	0.0440395	0.932687
rs3803170	12	111409936	IAM_high	GCST008039	platelet count	ENSG00000111252.10	SH2B3	9.40464e-10	0.00122378	5.21788e-08	0.0669658	0.93181
rs2292318	16	67951803	AFR_high	GCST008035	High density lipoprotein cholesterol levels	ENSG00000141098.13	GFOD2	1.88614e-13	0.000266208	5.07377e-11	0.0706816	0.929052
rs527771248	11	5096936	AFR_high	GCST008038	Mean corpuscular hemoglobin concentration	ENSG00000223609.10	HBD	2.3845e-38	0.0335661	2.80372e-38	0.0385393	0.927895
rs11510079	1	145980765	AFR_high	GCST008049	White blood cell count	ENSG00000121851.13	POLR3GL	9.56683e-08	0.0592177	2.79361e-08	0.0163678	0.924414
rs4129267	1	154453788	IAM_high	GCST008055	c-reactive protein measurement	ENSG00000228013.1	IL6R-AS1	9.21215e-31	0.00871472	7.22353e-30	0.0674109	0.923874
rs2727316	17	63883976	IAM_high	GCST008053	body height	ENSG00000087191.13	PSMC5	9.3435e-08	0.005936	1.14802e-06	0.0720127	0.92205
rs150199985	1	145281319	AFR_high	GCST008049	White blood cell count	ENSG00000162825.16	NBPF20	1.54503e-10	4.06375e-06	3.02238e-06	0.0785736	0.921419
rs28415654	1	117835830	AFR_high	GCST008049	White blood cell count	ENSG00000065183.16	WDR3	4.77127e-08	0.0136179	2.32507e-07	0.0654399	0.920942
rs2074304	19	19271131	IAM_high	GCST008037	low density lipoprotein cholesterol measurement	ENSG00000129933.21	MAU2	9.09239e-07	0.00268754	2.70116e-05	0.0789231	0.918361
rs2074304	19	19271131	IAM_high	GCST008045	total cholesterol measurement	ENSG00000129933.21	MAU2	1.29244e-11	0.00279833	3.83957e-10	0.0822178	0.914984
rs10820625	9	96441324	AFR_high	GCST008053	body height	ENSG00000130956.14	HABP4	1.28619e-42	5.501e-41	0.00197527	0.0835672	0.914458
rs2074304	19	19271131	IAM_high	GCST008046	triglyceride measurement	ENSG00000129933.21	MAU2	1.59656e-20	0.00282381	4.74306e-19	0.0829753	0.914201
rs1050828	X	154536002	AFR_high	GCST008034	Hemoglobin A1c levels	ENSG00000160211.17	G6PD	9.90834e-157	0.00956454	8.31892e-156	0.0793917	0.911044
rs4920605	1	16988930	IAM_high	GCST008053	body height	ENSG00000159363.18	ATP13A2	7.11673e-27	7.03696e-20	9.12572e-09	0.0893236	0.910676
rs4971072	1	155304078	AFR_high	GCST008049	White blood cell count	ENSG00000116586.11	LAMTOR2	1.30067e-33	0.0655199	5.35517e-34	0.0260677	0.908412
rs4683606	3	141391232	AFR_high	GCST008053	body height	ENSG00000177311.11	ZBTB38	2.83535e-35	3.28234e-25	8.21967e-12	0.0942492	0.905751
rs4683606	3	141391232	IAM_high	GCST008053	body height	ENSG00000177311.11	ZBTB38	4.44105e-52	5.14118e-42	8.33433e-12	0.0955779	0.904422
rs342296	7	106732457	AFR_high	GCST008039	platelet count	ENSG00000272072.1	AC004492.1	2.69704e-10	0.0503457	2.58565e-10	0.047364	0.90229
rs3803170	12	111409936	IAM_high	GCST008039	platelet count	ENSG00000204842.16	ATXN2	1.60356e-08	0.0208663	5.97933e-08	0.0769037	0.90223
rs4129267	1	154453788	AFR_high	GCST008055	c-reactive protein measurement	ENSG00000272654.1	AL358472.2	6.14392e-30	0.0581217	4.37354e-30	0.0404724	0.901406
rs55837592	8	42502456	IAM_high	GCST008038	Mean corpuscular hemoglobin concentration	ENSG00000168575.10	SLC20A2	7.04951e-09	0.000609584	1.15789e-06	0.0992249	0.900164
rs174549	11	61803910	AFR_high	GCST008037	low density lipoprotein cholesterol measurement	ENSG00000134825.15	TMEM258	7.62857e-15	2.97593e-07	2.88946e-09	0.11183	0.888169
rs74046911	11	2837406	IAM_high	GCST008048	Type 2 diabetes	ENSG00000240801.1	AC132217.1	1.81591e-22	0.068795	1.31154e-22	0.0488048	0.8824
rs12916	5	75360714	IAM_high	GCST008037	low density lipoprotein cholesterol measurement	ENSG00000113163.16	COL4A3BP	2.90147e-17	0.00983293	3.41241e-16	0.114769	0.875398
rs6968170	7	73606346	IAM_high	GCST008046	triglyceride measurement	ENSG00000106635.8	BCL7B	5.42617e-14	0.00918998	7.23418e-13	0.121652	0.869158
rs2292318	16	67951803	IAM_high	GCST008035	High density lipoprotein cholesterol levels	ENSG00000141098.13	GFOD2	6.30262e-14	8.89544e-05	9.73033e-11	0.136469	0.863442
rs144293266	4	144647989	IAM_high	GCST008053	body height	ENSG00000248890.1	HHIP-AS1	0.000243279	0.0403166	0.000623098	0.102405	0.856412
rs4373746	1	117780543	AFR_high	GCST008049	White blood cell count	ENSG00000196505.11	GDAP2	1.141e-07	0.0336128	4.04837e-07	0.118414	0.847973
rs2287326	2	71331977	IAM_high	GCST008053	body height	ENSG00000075292.19	ZNF638	3.37466e-06	0.0172599	2.66153e-05	0.135278	0.847432
rs17231506	16	56960616	IAM_high	GCST008035	High density lipoprotein cholesterol levels	ENSG00000070915.9	SLC12A3	2.44289e-169	0.0909708	1.70005e-169	0.0624618	0.846567
rs17231506	16	56960616	IAM_high	GCST008045	total cholesterol measurement	ENSG00000070915.9	SLC12A3	2.10162e-06	0.0923934	1.46256e-06	0.0634543	0.844149
rs12916	5	75360714	IAM_high	GCST008045	total cholesterol measurement	ENSG00000113163.16	COL4A3BP	6.13699e-20	0.0124448	7.21769e-19	0.145521	0.842034
rs16828758	2	232294730	IAM_high	GCST008053	body height	ENSG00000251485.1	AC068134.3	2.49378e-05	0.0380762	8.08309e-05	0.122577	0.839241
rs9307893	4	152519036	IAM_high	GCST008048	Type 2 diabetes	ENSG00000268471.6	MIR4453HG	4.09633e-05	0.040158	0.000124862	0.121569	0.838107
rs60001847	X	154711515	IAM_high	GCST008034	Hemoglobin A1c levels	ENSG00000101986.12	ABCD1	2.2834e-71	0.0424326	6.80964e-71	0.125712	0.831855
rs6814581	4	144635074	AFR_high	GCST008053	body height	ENSG00000248890.1	HHIP-AS1	0.0004932	0.0817543	0.0005333	0.0875717	0.829647
rs3850634	1	62584927	AFR_high	GCST008045	total cholesterol measurement	ENSG00000116641.17	DOCK7	6.89413e-35	4.15268e-20	2.99233e-16	0.179422	0.820578
rs59329931	6	34239697	AFR_high	GCST008053	body height	ENSG00000137309.19	HMGA1	9.35566e-18	0.000147198	1.16224e-14	0.182044	0.817809
rs10889353	1	62652525	AFR_high	GCST008046	triglyceride measurement	ENSG00000116641.17	DOCK7	3.52033e-36	4.48764e-20	1.52796e-17	0.193976	0.806024
rs6504171	17	63632650	IAM_high	GCST008053	body height	ENSG00000266173.7	STRADA	7.92384e-10	5.03408e-05	3.09617e-06	0.195898	0.804048
rs35958868	17	30909727	AFR_high	GCST008053	body height	ENSG00000264538.6	SUZ12P1	2.23106e-25	1.72914e-23	0.00255377	0.197125	0.800321
rs13331259	16	249924	AFR_high	GCST008038	Mean corpuscular hemoglobin concentration	ENSG00000188536.13	HBA2	5.68272e-39	1.10075e-05	1.04726e-34	0.202056	0.797933
rs3754512	1	16983223	AFR_high	GCST008053	body height	ENSG00000219481.10	NBPF1	6.52348e-10	0.00645036	2.02128e-08	0.199068	0.794482
rs10820625	9	96441324	IAM_high	GCST008053	body height	ENSG00000130956.14	HABP4	4.16159e-06	0.000177941	0.0047448	0.202085	0.792988
rs2416898	9	123250268	IAM_high	GCST008053	body height	ENSG00000056586.16	RC3H2	3.80785e-07	0.00265025	2.99615e-05	0.207742	0.789578
rs2066603	13	50160107	IAM_high	GCST008053	body height	ENSG00000176124.13	DLEU1	4.14017e-05	0.00822535	0.0010544	0.208698	0.78198
rs867633	12	65961131	IAM_high	GCST008053	body height	ENSG00000174106.3	LEMD3	9.63223e-07	0.193427	1.41521e-07	0.0276402	0.778932
rs59329931	6	34239697	IAM_high	GCST008053	body height	ENSG00000137309.19	HMGA1	9.46396e-15	0.148901	4.71255e-15	0.0733673	0.777731
rs709592	17	40019300	IAM_high	GCST008049	White blood cell count	ENSG00000008838.20	MED24	5.19675e-24	6.08852e-09	1.90823e-16	0.222791	0.777209
rs3834458	11	61827449	AFR_high	GCST008046	triglyceride measurement	ENSG00000149485.18	FADS1	2.27295e-16	8.90769e-09	6.00018e-09	0.234381	0.765618
rs6504171	17	63632650	IAM_high	GCST008053	body height	ENSG00000198909.7	MAP3K3	1.5738e-08	0.000999847	3.72513e-06	0.235897	0.763099
rs55724082	17	48940517	IAM_high	GCST008053	body height	ENSG00000248278.1	SUMO2P17	2.38954e-13	1.12389e-10	0.000606467	0.284528	0.714865
rs141491162	6	34337125	IAM_high	GCST008054	QRS duration	ENSG00000112511.17	PHF1	2.31394e-05	0.123565	3.16042e-05	0.168058	0.708322
rs55724082	17	48940517	IAM_high	GCST008053	body height	ENSG00000270781.1	AC091133.5	2.16842e-10	1.01989e-07	0.000621812	0.291753	0.707625
rs499817	1	111772200	AFR_high	GCST008049	White blood cell count	ENSG00000284830.1	AL049557.1	3.81346e-08	0.0114545	9.4219e-07	0.2823	0.706245
rs55724082	17	48940517	IAM_high	GCST008053	body height	ENSG00000159202.18	UBE2Z	2.03247e-59	9.55945e-57	0.000628262	0.294789	0.704582
rs55724082	17	48940517	IAM_high	GCST008053	body height	ENSG00000159199.14	ATP5MC1	1.60153e-26	7.53256e-24	0.000653182	0.306522	0.692825
rs6141482	20	34568719	IAM_high	GCST008053	body height	ENSG00000198646.14	NCOA6	9.07894e-05	0.0744469	0.000287045	0.234685	0.69049
rs3850634	1	62584927	AFR_high	GCST008037	low density lipoprotein cholesterol measurement	ENSG00000116641.17	DOCK7	2.7932e-24	7.33777e-20	1.21236e-05	0.317806	0.682182
rs6924682	6	34322756	AFR_high	GCST008054	QRS duration	ENSG00000137309.19	HMGA1	1.15315e-07	0.000256641	0.000143253	0.318137	0.681463
rs6587723	1	149951049	AFR_high	GCST008053	body height	ENSG00000272196.2	HIST2H2AA4	0.00155302	0.165686	0.00152961	0.16252	0.668711
rs617162	9	123860745	IAM_high	GCST008053	body height	ENSG00000119522.16	DENND1A	2.48983e-05	0.00155024	0.00525722	0.326663	0.666505
rs835574	1	119920607	IAM_high	GCST008049	White blood cell count	ENSG00000134250.20	NOTCH2	1.2154e-31	0.00408433	1.00968e-29	0.338645	0.657271
rs1994970	17	48936765	AFR_high	GCST008053	body height	ENSG00000248278.1	SUMO2P17	2.31122e-15	1.08713e-12	0.000748564	0.351455	0.647796
rs4711391	6	34322501	IAM_high	GCST008054	QRS duration	ENSG00000225339.3	AL354740.1	4.56625e-07	0.170136	5.07258e-07	0.18836	0.641503
rs704984	1	145963899	AFR_high	GCST008049	White blood cell count	ENSG00000272031.3	ANKRD34A	1.16592e-07	0.0721694	4.64467e-07	0.28686	0.64097
rs62075838	17	48919070	AFR_high	GCST008053	body height	ENSG00000159202.18	UBE2Z	5.41462e-28	2.54689e-25	0.000767108	0.360187	0.639045
rs112877021	X	155051464	AFR_high	GCST008034	Hemoglobin A1c levels	ENSG00000071553.17	ATP6AP1	3.66864e-152	0.285562	1.03283e-152	0.0797593	0.634679
rs7203286	16	56952850	IAM_high	GCST008035	High density lipoprotein cholesterol levels	ENSG00000087237.12	CETP	6.26505e-169	0.233305	3.71168e-169	0.13759	0.629105
rs174555	11	61812288	IAM_high	GCST008037	low density lipoprotein cholesterol measurement	ENSG00000162231.14	NXF1	4.71567e-09	0.0663699	2.26735e-08	0.3185	0.61513
rs6088830	20	35414112	IAM_high	GCST008053	body height	ENSG00000126001.16	CEP250	2.44029e-14	0.193957	2.73742e-14	0.216985	0.589058
rs7144086	14	102609200	IAM_high	GCST008039	platelet count	ENSG00000156381.9	ANKRD9	1.80772e-05	0.0188943	0.000405245	0.423004	0.557678
rs12062387	1	149896781	IAM_high	GCST008049	White blood cell count	ENSG00000277147.6	LINC00869	7.19881e-36	0.276685	4.58962e-36	0.175854	0.547461
rs2393969	10	63380680	IAM_high	GCST008039	platelet count	ENSG00000165476.14	REEP3	1.36062e-19	0.0346551	1.72259e-18	0.438219	0.527126
AFR_high	eQTL identified in individuals with >50% global African ancestry
IAM_high	eQTL identified in individuals with >50% global Indigenous American ancestry
PP.H0.abf	Posterior probability (PP) that neither trait has a genetic association in the region
PP.H1.abf	Posterior probability (PP) that only trait 1 has a genetic association in the region
PP.H2.abf	Posterior probability (PP) that only trait 2 has a genetic association in the region
PP.H3.abf	Posterior probability (PP) that both traits are associated, but with different causal variants
PP.H4.abf	Posterior probability (PP) that both traits are associated and share a single causal variant
